# Global patterns and predictors of PFAS contamination in odontocetes

**DOI:** 10.64898/2026.03.04.709656

**Authors:** Lavinia Stokes, Karen A. Stockin, Gavin Stevenson, Jesuina de Araujo, Frédérik Saltré, Katharina J. Peters

**Author notes:** Correspondence **Katharina Peters****, Lavinia Stokes**.

## Abstract

Per- and polyfluoroalkyl substances (PFAS) are globally recognised as emerging contaminants of concern due to their persistence, toxicity, endocrine-disrupting and immunosuppressive effects. Because of their extensive industrial use, PFAS are now widespread across ecosystems and accumulate in marine environments. Despite their ubiquity, the extent and drivers of PFAS contamination remain poorly characterised, particularly in marine systems. Odontocetes (toothed whales) are effective bioindicators of marine pollution, integrating contamination across regions, time, and trophic levels.

Here, we present the first global assessment of factors influencing PFAS contamination in marine ecosystems by analysing standardised PFAS concentrations of PFNA, PFDA, PFUnDA, PFDoDA and PFOS reported for 713 liver samples across 33 odontocete species spanning 13 countries from 2000 to 2023. Using generalised linear mixed models, we evaluated the effects of genus, location, sex, life stage, and sampling year on PFAS concentrations, combining published datasets with new samples from Australia. Genus and location were the strongest predictors, suggesting that interspecific ecological and physiological traits likely contribute to PFAS accumulation. Concentrations were highest in males and younger individuals, consistent with maternal offloading and possible age-related dilution. Spatio-temporal trends indicate that PFAS contamination is widespread and increasing globally, with highest concentrations reported in the Pacific.

This study provides a critical baseline for understanding global PFAS exposure in marine mammals, which underscores the need for coordinated monitoring and further research to address regional data gaps and potential unrecognised biological effects.

**Highlights:**

- High genus-specific and spatial differences in PFAS contamination across odontocetes globally.
- Increased contamination in younger/smaller individuals.
- Sex-specific trends, including higher PFAS levels in male odontocetes.
- Spatio-temporal trends suggesting increased PFAS concentration despite global regulatory efforts, with highest concentrations in the Pacific Ocean.
