## Supplemental Table 9. for "Global patterns and predictors of PFAS contamination in odontocetes"

### Sheet: Sheet1
Author	Ocean / Sea	Country	N	Species
Foord et al. (2024)	Oceania	Australia	7	Common dolphin (Delphinus delphis)
			1	Indo-pacific bottlenose dolphin (T. aduncus)
			10	Burrunan dolphin (T. australis)
			9	Common bottlenose dolphin (T. truncatus)
Gaylard (2016)	Oceania	Australia	18	Indo-pacific bottlenose dolphin (T. aduncus)
			6	Common bottlenose dolphin (T. truncatus)
This study	Oceania	Australia	1	Common dolphin (D. delphis)
			2	Indo-pacific bottlenose dolphin (T. aduncus)
Stockin et al. (2021)	Oceania	New Zealand	12	Common dolphin (D. delphis)
(Stockin et al., 2025)	Oceania	New Zealand	1	Arnoux’s beaked whale (Berardius arnuxii)
			22	Hector’s dolphin (Cephalorhynchus hectori)
			12	Common dolphin (D. delphis)
			18	Long-finned pilot whale (Globicephala melas)
			1	Hourglass dolphin (Lagenorhynchus cruciger)
			12	Dusky dolphin (Lagenorhynchus obscurus)
			8	Gray’s beaked whale (Mesoplodon grayi)
			4	Strap-toothed whale (Mesoplodon layardii)
			6	Killer whale (Orcinus orca)
			5	Spectacled porpoise (Phocoena dioptrica)
			1	Sperm whale (Physeter macrocephalus)
			14	False killer whale (Pseudorca crassidens)
			9	Striped dolphin (Stenella coeruleoalba)
			12	Common bottlenose dolphin (T. truncatus)
			1	Cuvier’s beaked whale (Ziphius cavirostris)
Hart et al. (2008)	Pacific	Japan	20	Melon-headed whale (Peponocephala electra)
Wang et al. (2023)	Pacific	China	59	Indo-pacific finless porpoise (Neophocaena phocaenoides)
			16	Indo-pacific humpback dolphin (Sousa chinensis)
Wang et al. (2021)	Pacific	China	7	Indo-pacific finless porpoise (N. phocaenoides)
			4	Indo-pacific humpback dolphin (S. chinensis)
Lam et al. (2016)	Pacific	China	50	Indo-pacific finless porpoise (N. phocaenoides)
			15	Indo-pacific humpback dolphin (S. chinensis)
Liu et al. (2023)	Pacific	China	4	Indo-pacific finless porpoise (N. phocaenoides)
			6	Indo-pacific humpback dolphin (S. chinensis)
Kurtz et al. (2019)	Pacific	Hawaii, USA	1	Pygmy killer whale (Feresa attenuata)
			1	Longman’s beaked whale (Indopacetus pacificus)
			2	Pygmy sperm whale (Kogia breviceps)
			2	Dwarf sperm whale (Kogia sima)
			1	Blainville’s beaked whale (Mesoplodon densirostris)
			1	Killer whale (Orcinus orca)
			4	Melon-headed whale (Peponocephala electra)
			1	False killer whale (Pseudorca crassidens)
			2	Pantropical spotted dolphin (Stenella attenuata)
			6	Striped dolphin (Stenella coeruleoalba)
			10	Spinner dolphin (Stenella longirostris)
			1	Rough-toothed dolphin (Steno bredanensis)
			5	Common bottlenose dolphin (T. truncatus)
			2	Cuvier’s beaked whale (Ziphius cavirostris)
Reiner et al. (2011)	Pacific	Alaska	7	Beluga whale (Delphinapterus leucas)
	Arctic	Alaska	4	Beluga whale (D. leucas)
Smythe et al. (2018)	Arctic	Canada	156	Beluga whale (D. leucas)
	North Atlantic	Canada	93	Beluga whale (D. leucas)
Spaan et al. (2020)	North Atlantic	Maine, USA	1	Pygmy sperm whale (Kogia breviceps)
Lauria et al. (2024)	North Atlantic	Greenland	5	Long-finned pilot whale (Globicephala melas)
		Sweden	2	White-beaked dolphin (Lagenorhynchus albirostris)
Quinete et al. (2009)	South Atlantic	Brazil	4	Guiana dolphin (Sotalia guianensis)
Leonel et al. (2008)	South Atlantic	Brazil	8	Franciscana dolphin (Pontoporia blainvillei)
Sciancalepore et al. (2021)	Mediterranean	Italy	20	Common bottlenose dolphin (T. truncatus)
López-Berenguer et al. (2020)	Mediterranean	Spain	1	Risso’s dolphin (Grampus griseus)
References
Foord, C. S., Szabo, D., Robb, K., Clarke, B. O., & Nugegoda, D. (2024). Hepatic concentrations of per-and polyfluoroalkyl substances (PFAS) in dolphins from south-east Australia: Highest reported globally. Science of the Total Environment, 908, 168438. https://www.sciencedirect.com/science/article/pii/S0048969723070663?via%3Dihub
Gaylard, S. (2016). Per and polyfluorinated alkyl substances (PFAS) in the marine environment. South Australia Environment Protection Authority, Adelaide.
Hart, K., Kannan, K., Isobe, T., Takahashi, S., Yamada, T. K., Miyazaki, N., & Tanabe, S. (2008). Time trends and transplacental transfer of perfluorinated compounds in melon-headed whales stranded along the Japanese coast in 1982, 2001/2002, and 2006. Environmental Science & Technology, 42(19), 7132-7137.
Kurtz, A. E., Reiner, J. L., West, K. L., & Jensen, B. A. (2019). Perfluorinated alkyl acids in Hawaiian cetaceans and potential biomarkers of effect: peroxisome proliferator-activated receptor alpha and cytochrome P450 4A. Environmental Science & Technology, 53(5), 2830-2839.
Lam, J. C., Lyu, J., Kwok, K. Y., & Lam, P. K. (2016). Perfluoroalkyl substances (PFASs) in marine mammals from the South China Sea and their temporal changes 2002–2014: concern for alternatives of PFOS? Environmental Science & Technology, 50(13), 6728-6736.
Lauria, M. Z., Sepman, H., Ledbetter, T., Plassmann, M., Roos, A. M., Simon, M., Benskin, J. P., & Kruve, A. (2024). Closing the Organofluorine Mass Balance in Marine Mammals Using Suspect Screening and Machine Learning-Based Quantification. Environmental Science & Technology, 58(5), 2458-2467.
Leonel, J., Kannan, K., Tao, L., Fillmann, G., & Montone, R. C. (2008). A baseline study of perfluorochemicals in Franciscana dolphin and Subantarctic fur seal from coastal waters of Southern Brazil. Marine pollution bulletin, 56(4), 778-781.
Liu, Y., Wang, Q., Ma, L., Jin, L., Zhang, K., Tao, D., Wang, W.-X., Lam, P. K., & Ruan, Y. (2023). Identification of key features relating to the coexistence mechanisms of trace elements and per-and polyfluoroalkyl substances (PFASs) in marine mammals. Environment international, 178, 108099.
López-Berenguer, G., Bossi, R., Eulaers, I., Dietz, R., Peñalver, J., Schulz, R., Zubrod, J., Sonne, C., & Martínez-López, E. (2020). Stranded cetaceans warn of high perfluoroalkyl substance pollution in the western Mediterranean Sea. Environmental Pollution, 267, 115367.
Quinete, N., Wu, Q., Zhang, T., Yun, S. H., Moreira, I., & Kannan, K. (2009). Specific profiles of perfluorinated compounds in surface and drinking waters and accumulation in mussels, fish, and dolphins from southeastern Brazil. Chemosphere, 77(6), 863-869.
Reiner, J. L., O’Connell, S. G., Moors, A. J., Kucklick, J. R., Becker, P. R., & Keller, J. M. (2011). Spatial and temporal trends of perfluorinated compounds in beluga whales (Delphinapterus leucas) from Alaska. Environmental Science & Technology, 45(19), 8129-8136.
Sciancalepore, G., Pietroluongo, G., Centelleghe, C., Milan, M., Bonato, M., Corazzola, G., & Mazzariol, S. (2021). Evaluation of per-and poly-fluorinated alkyl substances (PFAS) in livers of bottlenose dolphins (Tursiops truncatus) found stranded along the northern Adriatic Sea. Environmental Pollution, 291, 118186.
Smythe, T. A., Loseto, L. L., Bignert, A., Rosenberg, B., Budakowski, W., Halldorson, T., Pleskach, K., & Tomy, G. T. (2018). Temporal trends of brominated and fluorinated contaminants in Canadian Arctic beluga (Delphinapterus leucas). Arctic Science, 4(3), 388-404.
Spaan, K. M., van Noordenburg, C., Plassmann, M. M., Schultes, L., Shaw, S., Berger, M., Heide-Jørgensen, M. P., Rosing-Asvid, A., Granquist, S. M., & Dietz, R. (2020). Fluorine mass balance and suspect screening in marine mammals from the northern hemisphere. Environmental Science & Technology, 54(7), 4046-4058.
Stockin, K. A., Pantos, O., Betty, E. L., Pawley, M. D., Doake, F., Masterton, H., Palmer, E. I., Perrott, M. R., Nelms, S. E., & Machovsky-Capuska, G. E. (2021). Fourier transform infrared (FTIR) analysis identifies microplastics in stranded common dolphins (Delphinus delphis) from New Zealand waters. Marine pollution bulletin, 173, 113084.
Stockin, K. A., Peters, K. J., Saltré, F., Machovsky-Capuska, G. E., Betty, E. L., Tremblay, L. A., & Yi, S. (2025). No place to hide: Per- and polyfluoroalkyl substances (PFAS) in odontocetes do not differ among marine habitats. Science of the Total Environment.
Wang, Q., Ruan, Y., Jin, L., Tao, L. S., Lai, H., Li, G., Yeung, L. W., Leung, K. M., & Lam, P. K. (2023). Legacy and emerging per-and polyfluoroalkyl substances in a subtropical marine food web: suspect screening, isomer profile, and identification of analytical interference. Environmental Science & Technology, 57(22), 8355-8364.
Wang, Q., Ruan, Y., Jin, L., Zhang, X., Li, J., He, Y., Wei, S., Lam, J. C., & Lam, P. K. (2021). Target, nontarget, and suspect screening and temporal trends of per-and polyfluoroalkyl substances in marine mammals from the South China Sea. Environmental Science & Technology, 55(2), 1045-1056.
